# Sphingolipid production by gut Bacteroidetes regulates glucose homeostasis

**DOI:** 10.1101/632877

**Authors:** Elizabeth L. Johnson, Stacey L. Heaver, Jillian L. Waters, Benjamin I. Kim, Alexis Bretin, Andrew L. Goodman, Andrew T. Gewirtz, Tilla S. Worgall, Ruth E. Ley

## Abstract

Levels of Bacteroidetes in the gut microbiome are positively associated with insulin resistance (IR) in humans. Considering that IR is promoted by elevations in hepatic sphingolipids (SL), particularly ceramides, and that Bacteroidetes are the only microbiome phylum possessing genes encoding serine palmitoyltransferase (SPT), which mediates SL synthesis, we investigated a potential link between bacterial SL production, host SL metabolism, and IR. *In vitro*, bacterial SLs entered colonocytes and were metabolized into complex SL, including ceramides. In mice, administration of WT *Bacteroides thetaiotaomicron*, but not a SPT-deficient mutant, resulted in elevated levels of liver ceramides and reduced responsiveness to exogenously administered insulin. This work establishes bacterial SLs as a new class of microbiome-derived molecule capable of impacting host metabolism.

**One Sentence Summary:** SL production by gut Bacteroidetes regulates liver ceramide levels and insulin sensitivity.
