## Additional Data Table S5 for "Sphingolipid production by gut Bacteroidetes regulates glucose homeostasis"

### Sheet: Sheet1
Sphingomyelin				ORMDL1
ProbeSetID	GeneSymbol	GeneDescription		ORMDL2
				ORMDL2
				SPTLC1
17233394	Smpdl3a	sphingomyelin phosphodiesterase, acid-like 3A		SPTLC2
17240431	Smpd2	sphingomyelin phosphodiesterase 2, neutral		SPTSSA
17258935	Enpp7	ectonucleotide pyrophosphatase/phosphodiesterase 7		SPTSSB
17282868	Sptlc2	serine palmitoyltransferase, long chain base subunit 2		KDSR
17292654	Sptlc1	serine palmitoyltransferase, long chain base subunit 1		CERS1
17297627	Samd8	sterile alpha motif domain containing 8		CERS2
17304406	Prkcd	protein kinase C, delta		CERS3
17323548	Smpd4	sphingomyelin phosphodiesterase 4		CERS4
17363954	Sgms1	sphingomyelin synthase 1		CERS5
17410410	Sgms2	sphingomyelin synthase 2		CERS6
17423066	Nsmaf	neutral sphingomyelinase (N-SMase) activation associated factor		DEGS1
17430894	Smpdl3b	sphingomyelin phosphodiesterase, acid-like 3B		DEGS2
17481388	Smpd1	sphingomyelin phosphodiesterase 1, acid lysosomal		ASAH1
17494507	Smpd1 // Smpd1	sphingomyelin phosphodiesterase 1, acid lysosomal // sphingomyelin phosphodiesterase ...		ASAH2
17496310	Cln3	ceroid lipofuscinosis, neuronal 3, juvenile (Batten, Spielmeyer-Vogt disease)		ASAH2B
17512666	Smpd3	sphingomyelin phosphodiesterase 3, neutral		ACER1
17547541	Smpdl3a // Smpdl3a	sphingomyelin phosphodiesterase, acid-like 3A // sphingomyelin phosphodiesterase, ...		ACER2
				ACER3
Ceramine				CERK
ProbeSetID	GeneSymbol	GeneDescription		CERKL
				SGMS1
				SGMS2
17212821	Ormdl1	ORM1-like 1 (S. cerevisiae)		SGMS3
17237937	B4galnt1	beta-1,4-N-acetyl-galactosaminyl transferase 1		SGMS3
17240431	Smpd2	sphingomyelin phosphodiesterase 2, neutral		SMPD1
17241162	Sgpl1	sphingosine phosphate lyase 1		SMPD2
17246700	Gal3st1	galactose-3-O-sulfotransferase 1		SMPD3
17252523	P2rx1	purinergic receptor P2X, ligand-gated ion channel, 1		SMPD4
17268834	Ormdl3	ORM1-like 3 (S. cerevisiae)		SMPDL3A
17282868	Sptlc2	serine palmitoyltransferase, long chain base subunit 2		SMPDL3B
17283096	Galc	galactosylceramidase		ENPP7
17283915	Degs2	degenerative spermatocyte homolog 2 (Drosophila), lipid desaturase		NSMAF
17289304	Col4a3bp	collagen, type IV, alpha 3 (Goodpasture antigen) binding protein		UGCG
17289928	Ppap2a	phosphatidic acid phosphatase type 2A		UGT8A
17291361	Aldh5a1	aldhehyde dehydrogenase family 5, subfamily A1		GALC
17292654	Sptlc1	serine palmitoyltransferase, long chain base subunit 1		B4GALNT1
17304406	Prkcd	protein kinase C, delta		B3GALNT1
17319168	Pla2g6	phospholipase A2, group VI		B4GALT6
17319607	Naga	N-acetyl galactosaminidase, alpha		A3GALT2
17319801	A4galt	alpha 1,4-galactosyltransferase		A4GALT
17320143	Cerk	ceramide kinase		B3GNT5
17321630	Lass5	LAG1 homolog, ceramide synthase 5		GAL3ST1
17323548	Smpd4	sphingomyelin phosphodiesterase 4		GAL3ST3
17323828	B3gnt5	UDP-GlcNAc:betaGal beta-1,3-N-acetylglucosaminyltransferase 5		SPHK1
17346401	Acer1	alkaline ceramidase 1		SPHK2
17352985	B4galt6	UDP-Gal:betaGlcNAc beta 1,4-galactosyltransferase, polypeptide 6		S1PR1
17356383	Gal3st3	galactose-3-O-sulfotransferase 3		S1PR2
17363954	Sgms1	sphingomyelin synthase 1		S1PR3
17369896	St6galnac6	ST6 (alpha-N-acetyl-neuraminyl-2,3-beta-galactosyl-1,3)-N-acetylgalactosaminide ...		S1PR4
17371374	Lass6	LAG1 homolog, ceramide synthase 6		S1PR5
17383381	Cel	carboxyl ester lipase		SGPP1
17387246	Cerkl	ceramide kinase-like		SGPP2
17399333	Gba	glucosidase, beta, acid		CYR61
17400317	Lass2	LAG1 homolog, ceramide synthase 2		SGPL1
17405819	B3galnt1	UDP-GalNAc:betaGlcNAc beta 1,3-galactosaminyltransferase, polypeptide 1
17407794	Lass2	LAG1 homolog, ceramide synthase 2		GPR6
17410114	Ugt8a	UDP galactosyltransferase 8A		PPAP2A
17410410	Sgms2	sphingomyelin synthase 2		GBA
17410974	Cyr61	cysteine rich protein 61		ARV1
17411262	St6galnac3	ST6 (alpha-N-acetyl-neuraminyl-2,3-beta-galactosyl-1,3)-N-acetylgalactosaminide ...		BAX
17414434	Ugcg	UDP-glucose ceramide glucosyltransferase		ST8SIA1
17415219	Acer2	alkaline ceramidase 2		ST6CALNAC5
17418881	A3galt2	alpha 1,3-galactosyltransferase 2 (isoglobotriaosylceramide synthase)		ST6CALNAC3
17424742	Gba2	glucosidase beta 2		ST6CALNAC6
17442128	P2rx7	purinergic receptor P2X, ligand-gated ion channel, 7		ST3GAL5
17457555	Agk	acylglycerol kinase		SFTPB
17459591	St3gal5	ST3 beta-galactoside alpha-2,3-sialyltransferase 5		KIT
17479027	Lass3	LAG1 homolog, ceramide synthase 3		PSAPL1
17481388	Smpd1	sphingomyelin phosphodiesterase 1, acid lysosomal		GBA2
17493556	Acer3	alkaline ceramidase 3		LYN
17494507	Smpd1 // Smpd1	sphingomyelin phosphodiesterase 1, acid lysosomal // sphingomyelin phosphodiesterase ...		IL2
17496310	Cln3	ceroid lipofuscinosis, neuronal 3, juvenile (Batten, Spielmeyer-Vogt disease)		PAG1
17498847	Lass4	LAG1 homolog, ceramide synthase 4		GBA
17499436	Cln8	ceroid-lipofuscinosis, neuronal 8		CEL
17505060	Pla2g15	phospholipase A2, group XV		TRAF2
17512654	Pla2g15 // Pla2g15	phospholipase A2, group XV // phospholipase A2, group XV		CREM
17544517	Gla	galactosidase, alpha		LAMA1
17548446	Ormdl2 // Ormdl2	ORM1-like 2 (S. cerevisiae) // ORM1-like 2 (S. cerevisiae)		SAMD8
17548664	Cln8 // Cln8	ceroid-lipofuscinosis, neuronal 8 // ceroid-lipofuscinosis, neuronal 8		MAP3K1
				HEXB
Sphingolipid				LAMB1
ProbeSetID	GeneSymbol	GeneDescription		PSAPL1
				MTAP7
				LAMC1
17218568	Tnr	tenascin R		TNR
17226049	Kdsr	3-ketodihydrosphingosine reductase		PLA2G15
17228164	Lamc1	laminin, gamma 1		PLA2G6
17231925	Mtap7	microtubule-associated protein 7		GLA
17233629	Psap	prosaposin		CLN8
17237937	B4galnt1	beta-1,4-N-acetyl-galactosaminyl transferase 1		CLN3
17240945	Serinc1	serine incorporator 1		AGK
17249801	Gm2a	GM2 ganglioside activator protein		P2RX7
17274775	Lamb1	laminin B1		NAGA
17281971	Sgpp1	sphingosine-1-phosphate phosphatase 1		PRKCD
17283915	Degs2	degenerative spermatocyte homolog 2 (Drosophila), lipid desaturase		PRX1
17295278	Hexb	hexosaminidase B		COL4A3BP
17296174	Map3k1	mitogen-activated protein kinase kinase kinase 1		FA2H
17297627	Samd8	sterile alpha motif domain containing 8		EVOLV1
17321630	Lass5	LAG1 homolog, ceramide synthase 5		SERINC1
17323138	Abcc1	ATP-binding cassette, sub-family C (CFTR/MRP), member 1		GM2A
17323828	B3gnt5	UDP-GlcNAc:betaGal beta-1,3-N-acetylglucosaminyltransferase 5		ELOVL1
17339223	Lama1	laminin, alpha 1		ALDH5A1
17346401	Acer1	alkaline ceramidase 1		ABCC1
17352371	Crem	cAMP responsive element modulator
17352985	B4galt6	UDP-Gal:betaGlcNAc beta 1,4-galactosyltransferase, polypeptide 6
17363927	Asah2	N-acylsphingosine amidohydrolase 2
17363954	Sgms1	sphingomyelin synthase 1
17369896	St6galnac6	ST6 (alpha-N-acetyl-neuraminyl-2,3-beta-galactosyl-1,3)-N-acetylgalactosaminide ...
17371374	Lass6	LAG1 homolog, ceramide synthase 6
17382626	Traf2	TNF receptor-associated factor 2
17383381	Cel	carboxyl ester lipase
17399333	Gba	glucosidase, beta, acid
17400317	Lass2	LAG1 homolog, ceramide synthase 2
17404058	Pag1	phosphoprotein associated with glycosphingolipid microdomains 1
17404880	Il2	interleukin 2
17407794	Lass2	LAG1 homolog, ceramide synthase 2
17409621	S1pr1	sphingosine-1-phosphate receptor 1
17410410	Sgms2	sphingomyelin synthase 2
17411252	St6galnac5	ST6 (alpha-N-acetyl-neuraminyl-2,3-beta-galactosyl-1,3)-N-acetylgalactosaminide ...
17411262	St6galnac3	ST6 (alpha-N-acetyl-neuraminyl-2,3-beta-galactosyl-1,3)-N-acetylgalactosaminide ...
17411527	Lyn	Yamaguchi sarcoma viral (v-yes-1) oncogene homolog
17414434	Ugcg	UDP-glucose ceramide glucosyltransferase
17417767	Elovl1	elongation of very long chain fatty acids (FEN1/Elo2, SUR4/Elo3, yeast)-like 1
17418881	A3galt2	alpha 1,3-galactosyltransferase 2 (isoglobotriaosylceramide synthase)
17424742	Gba2	glucosidase beta 2
17436927	Psapl1	prosaposin-like 1
17438272	Kit	kit oncogene
17459601	Sftpb	surfactant associated protein B
17472588	St8sia1	ST8 alpha-N-acetyl-neuraminide alpha-2,8-sialyltransferase 1
17479027	Lass3	LAG1 homolog, ceramide synthase 3
17490839	Bax	BCL2-associated X protein
17498847	Lass4	LAG1 homolog, ceramide synthase 4
17506800	Arv1	ARV1 homolog (yeast)
17513092	Fa2h	fatty acid 2-hydroxylase
17547664	Sgpp1 // Sgpp1	sphingosine-1-phosphate phosphatase 1 // sphingosine-1-phosphate phosphatase 1
Sphingosine
ProbeSetID	GeneSymbol	GeneDescription
17214665	Sgpp2	sphingosine-1-phosphate phosphotase 2
17226049	Kdsr	3-ketodihydrosphingosine reductase
17240401	Gpr6	G protein-coupled receptor 6
17241162	Sgpl1	sphingosine phosphate lyase 1
17243379	S1pr4	sphingosine-1-phosphate receptor 4
17258584	Sphk1	sphingosine kinase 1
17281971	Sgpp1	sphingosine-1-phosphate phosphatase 1
17282868	Sptlc2	serine palmitoyltransferase, long chain base subunit 2
17283915	Degs2	degenerative spermatocyte homolog 2 (Drosophila), lipid desaturase
17287325	S1pr3	sphingosine-1-phosphate receptor 3
17289928	Ppap2a	phosphatidic acid phosphatase type 2A
17292654	Sptlc1	serine palmitoyltransferase, long chain base subunit 1
17321630	Lass5	LAG1 homolog, ceramide synthase 5
17363927	Asah2	N-acylsphingosine amidohydrolase 2
17371374	Lass6	LAG1 homolog, ceramide synthase 6
17399333	Gba	glucosidase, beta, acid
17400317	Lass2	LAG1 homolog, ceramide synthase 2
17407794	Lass2	LAG1 homolog, ceramide synthase 2
17409621	S1pr1	sphingosine-1-phosphate receptor 1
17410114	Ugt8a	UDP galactosyltransferase 8A
17415219	Acer2	alkaline ceramidase 2
17479027	Lass3	LAG1 homolog, ceramide synthase 3
17490924	Sphk2	sphingosine kinase 2
17493556	Acer3	alkaline ceramidase 3
17498847	Lass4	LAG1 homolog, ceramide synthase 4
17508949	Asah1	N-acylsphingosine amidohydrolase 1
17524578	S1pr2	sphingosine-1-phosphate receptor 2
17524671	S1pr5	sphingosine-1-phosphate receptor 5
17547664	Sgpp1 // Sgpp1	sphingosine-1-phosphate phosphatase 1 // sphingosine-1-phosphate phosphatase 1

### Sheet: GeneList for Heatmaps
Order	GeneSymbol	Function
1	ORMDL1	DeNovoSynthesis
2	ORMDL2	DeNovoSynthesis
3	ORMDL3	DeNovoSynthesis
4	SPTLC1	DeNovoSynthesis
5	SPTLC2	DeNovoSynthesis
6	SPTSSA	DeNovoSynthesis
7	SPTSSB	DeNovoSynthesis
8	KDSR	Sphinganine
9	CERS1	Ceramide
10	CERS2	Ceramide
11	CERS3	Ceramide
12	CERS4	Ceramide
13	CERS5	Ceramide
14	CERS6	Ceramide
15	DEGS1	Ceramide
16	DEGS2	Ceramide
17	ASAH1	Ceramide
18	ASAH2	Ceramide
19	ASAH2B	Ceramide
20	ACER1	Ceramide
21	ACER2	Ceramide
22	ACER3	Ceramide
23	CERK	Ceramide
24	CERKL	Ceramide
25	SGMS1	Sphingomyelin
26	SGMS2	Sphingomyelin
27	SGMS3	Sphingomyelin
28	SMPD1	Sphingomyelin
29	SMPD2	Sphingomyelin
30	SMPD3	Sphingomyelin
31	SMPD4	Sphingomyelin
32	SMPDL3A	Sphingomyelin
33	SMPDL3B	Sphingomyelin
34	ENPP7	Sphingomyelin
35	NSMAF	Glucosylceramides_Galactoceramides
36	UGCG	Glucosylceramides_Galactoceramides
37	UGT8A	Glucosylceramides_Galactoceramides
38	GALC	Glucosylceramides_Galactoceramides
39	B4GALNT1	Glucosylceramides_Galactoceramides
40	B3GALNT1	Glucosylceramides_Galactoceramides
41	B4GALT6	Glucosylceramides_Galactoceramides
42	A3GALT2	Glucosylceramides_Galactoceramides
43	A4GALT	Glucosylceramides_Galactoceramides
44	B3GNT5	Glucosylceramides_Galactoceramides
45	GAL3ST1	Glucosylceramides_Galactoceramides
46	GAL3ST3	Glucosylceramides_Galactoceramides
47	SPHK1	Sphingosine
48	SPHK2	Sphingosine
49	S1PR1	Sphingosine
50	S1PR2	Sphingosine
51	S1PR3	Sphingosine
52	S1PR4	Sphingosine
53	S1PR5	Sphingosine
54	SGPP1	Sphingosine
55	SGPP2	Sphingosine
56	CYR61	Sphingosine
57	SGPL1	Sphingosine
58	GPR6	Miscellaneous
59	PPAP2A	Miscellaneous
60	GBA	Miscellaneous
61	ARV1	Miscellaneous
62	BAX	Miscellaneous
63	ST8SIA1	Miscellaneous
64	ST6CALNAC5	Miscellaneous
65	ST6CALNAC3	Miscellaneous
66	ST6CALNAC6	Miscellaneous
67	ST3GAL5	Miscellaneous
68	SFTPB	Miscellaneous
69	KIT	Miscellaneous
70	PSAPL1	Miscellaneous
71	GBA2	Miscellaneous
72	LYN	Miscellaneous
73	IL2	Miscellaneous
74	PAG1	Miscellaneous
75	GBA	Miscellaneous
76	CEL	Miscellaneous
77	TRAF2	Miscellaneous
78	CREM	Miscellaneous
79	LAMA1	Miscellaneous
80	SAMD8	Miscellaneous
81	MAP3K1	Miscellaneous
82	HEXB	Miscellaneous
83	LAMB1	Miscellaneous
84	PSAPL1	Miscellaneous
85	MTAP7	Miscellaneous
86	LAMC1	Miscellaneous
87	TNR	Miscellaneous
88	PLA2G15	Miscellaneous
89	PLA2G6	Miscellaneous
90	GLA	Miscellaneous
91	CLN8	Miscellaneous
92	CLN3	Miscellaneous
93	AGK	Miscellaneous
94	P2RX7	Miscellaneous
95	NAGA	Miscellaneous
96	PRKCD	Miscellaneous
97	PRX1	Miscellaneous
98	COL4A3BP	Miscellaneous
99	FA2H	Miscellaneous
100	EVOLV1	Miscellaneous
101	SERINC1	Miscellaneous
102	GM2A	Miscellaneous
103	ELOVL1	Miscellaneous
104	ALDH5A1	Miscellaneous
105	ABCC1	Miscellaneous
